# Cytosolic fructose - an underestimated player in the regulation of the sucrose biosynthesis?

**DOI:** 10.1101/2024.12.11.628007

**Authors:** Oliver Giesbrecht, Christina Bonn, Lisa Fürtauer

## Abstract

Plants must continuously adapt to environmental fluctuations, which significantly influence their photosynthetic performance and overall metabolism. The sucrose cycling system within plant cells plays a critical regulatory role during stress conditions. This study employed a systems biology approach to analyze system stabilities mathematically under various regulatory conditions impacting sucrose cycling dynamics. We investigated the effects of mutations within this cycle, specifically HEXOKINASE1 (*Arabidopsis thaliana gin2-1*), alongside high-light exposure. Finally, we confirmed the modelling output in vitro by enzyme assays. The implementation of experimental subcellular metabolite data into a Structural Kinetic Model (SKM) enabled exploration of regulatory responses and system stabilities within a three-compartment model. Within system instabilities, *gin2-1* was more instable than its wild type. The *gin2-1* mutation particularly was destabilized when fructokinase function was impaired by phosphorylated sugars. Additionally, we confirmed that phosphorylated sugars serve as stronger activators of sucrose-phosphate synthase (SPS) than glucose does. Interestingly, models with fructose SPS activation exhibited a similar stability pattern. Consequently, we proposed and confirmed in silico a triple activation of SPS by highly activating phosphorylated sugars and lower activating nonphosphorylated hexoses. Additionally, we biochemically confirmed the previously unknown, but now predicted, activation of SPS by fructose in vitro. In summary, our study highlights the essential role of sucrose cycling in plant cells under stress conditions. The in silico findings reveal that phosphorylated sugars are stronger activators of SPS than glucose and introduce a previously unknown activation mechanism by fructose. These potential activation capacities were confirmed in vitro through SPS enzyme activity assays, underscoring the efficiency of our systems biology approach. Overall, this research provides valuable insights into carbohydrate metabolism regulation and paves the way for future investigations to deepen our understanding of the complexities involved in sucrose cycling and biosynthesis in plants.
