## Supplementary material for "Cytosolic fructose - an underestimated player in the regulation of the sucrose biosynthesis?": Supp. Table 1

### Sheet: Supp_Table_1
	Phosphorylated sugar data and starch data	Küstner, L. et al. Mathematical modeling of diurnal patterns of carbon allocation to shoot and root in Arabidopsis thaliana.npj Systems Biology and Applications 5, 4 (2019). https://doi.org/10.1038/s41540-018-0080-1
	compartment specific data for sucrose, glucose and fructose	Küstner, L., et al. Subcellular dynamics of proteins and metabolites under abiotic stress reveal deferred response of the Arabidopsis thaliana hexokinase‐1 mutant gin2‐1 to high light. The Plant Journal 100, 456-472 (2019). https://onlinelibrary.wiley.com/doi/10.1111/tpj.14491
	volume fraction of compartments	Winter, H., et al. Subcellular volumes and metabolite concentrations in spinach leaves. Planta 193, 530-535 (1994). https://doi.org/10.1007/BF02411558
		[mmol/L]		4 h				10 h
				Control		High light		Control		High light
				Ler	gin2-1	Ler	gin2-1	Ler	gin2-1	Ler	gin2-1
		Chloroplast	Starch	250	250	600	600	450	500	1500	300
			P-Sug	3.75	3.75	3.75	3.75	3.75	3.75	3.75	3.75
			Fructose	1.57037	1.57037	14.681	0.639925	1.6806	0.97746	1.61778	1.25669
			Glucose	1.63972	1.63972	15.7903	1.60227	2.60883	3.41315	3.79003	2.53739
			Sucrose	15.6302	15.6302	28.2967	11.0619	12.2344	9.94662	22.2064	11.2391
		Cytosol	P-Sug	7.5	7.5	7.5	7.5	7.5	7.5	7.5	7.5
			Fructose	0.972891	0.972891	10.922	9.62925	2.06805	1.93043	5.14496	1.18119
			Glucose	1.04731	1.04731	11.9477	17.3601	3.95002	7.02443	16.8167	4.0445
			Sucrose	13.2977	13.2977	21.667	32.9445	11.1063	13.4691	22.4795	14.5853
		Vacuole	Fructose	0.437135	0.437135	1.97823	0.684661	0.258202	0.0846174	0.358188	0.127771
			Glucose	0.857109	0.857109	2.3272	1.72113	0.62404	0.291504	1.29449	0.372277
			Sucrose	0.846288	0.846288	0.917976	0.930293	0.467198	0.204651	0.163311	0.493546
