## Supplementary material for "Cytosolic fructose - an underestimated player in the regulation of the sucrose biosynthesis?": Supp. Table 2

### Sheet: proportions of eigenvalues
Description	Here, the corresponding figures are mentioned for the single regulations.	For a better overview of the different configurations this column summarizes the information in columns I - S. Unless it is not described otherwise,inhibitions in bold font stand for a theta value of -0.99 and in light text for a theta value of -0.01. Unless it is not described otherwise,activations in bold font stand for a theta value of 1. If the font is italic, the inhibition is taking place i…	Every regulation number is assigned to a specific combination of implemented regulations. This combination is described within the following columns. This serves also as identifier for the model code.	For this setup, subcellular metabolite data sets of two genotypes were used: "Ler" as wildtype dataset and "gin2-1" as hxk1 mutant dataset.	For this setup, metabolite datasets under two conditions were used: "C" for control conditions and "H" for high light conditions.	In this column the model configurations with their specific dataset are categorized into "stable" and "instable" according to their positive Eigenvalue maxima proportion. The cut-off for instable models is set to >100 positive eigenvalue maxima in 1000000 runs.	In this column the model configurations with their specific dataset are categorized into "stable" and "instable" according to their positive Eigenvalue maxima proportion. The cut-off for instable models is set to >100 positive eigenvalue maxima in 1000000 runs.	Activation of sucrose-phosphate-synthase (SPS) by cytosolic …			Activation of sucrose import by vacuolar …		Inhibition of vacuolar invertase by vacuolar …		Inhibition of cytosolic invertase by cytosolic …		Inhibition of ... by cytosolic P-Sug		In this column are the resulting proportions of the positive Eigenvalue maxima for the 4 h of light metabolic datasets represented. Here, the flux F is set to 1 and the external sucrose concentration is set equal to the cytosolic sucrose concentration.	In this column are the resulting proportions of the positive Eigenvalue maxima for the 10 h of light metabolic datasets represented. Here, the flux F is set to 1 and the external sucrose concentration is set equal to the cytosolic sucrose concentration.	In this column are the resulting proportions of the positive Eigenvalue maxima for the 10 h of light metabolic datasets represented. Here, the flux F is set to 1 and the external sucrose concentration is set to 1.5 fold of the cytosolic sucrose concentration.	In this column are the resulting proportions of the positive Eigenvalue maxima for the 10 h of light metabolic datasets represented. Here, the flux F is set to 1 and the external sucrose concentration is set to two thirds of the cytosolic sucrose concentration.	In this column are the resulting proportions of the positive Eigenvalue maxima for the 10 h of light metabolic datasets represented. Here, the flux F is set to 2 and the external sucrose concentration is set equal to the cytosolic sucrose concentration. Here, only 10^4 runs were performed.	In this column are the resulting proportions of the positive Eigenvalue maxima for the 4 h of light metabolic datasets represented. Here, the flux F is set to 10 and the external sucrose concentration is set equal to the cytosolic sucrose concentration.	In this column are the resulting proportions of the positive Eigenvalue maxima for the 10 h of light metabolic datasets represented. Here, the flux F is set to 10 and the external sucrose concentration is set equal to the cytosolic sucrose concentration.	In this column are the resulting proportions of the positive Eigenvalue maxima for the 10 h of light metabolic datasets represented. Here, the flux F is set to 10 and the external sucrose concentration is set to 2/3 of the cytosolic sucrose concentration.	In this column are the resulting proportions of the positive Eigenvalue maxima for the 10 h of light metabolic datasets represented. Here, the flux F is set to 10 and the external sucrose concentration is set to 2/3 of the cytosolic sucrose concentration.
								phosphorylated sugars	glucose	fructose	glucose	fructose	glucose	fructose	glucose	fructose	glucokinase	fructokinase
	figure representation	visual representation of model configuration: (Glucose + Fructose + P-Sug) vacuolar	regulation No	genotype	condition	M_4h stable (n<100) / instable (n>100)	M_10h stable (n<100) / instable (n>100)	Theta_3_2	Theta_3_4	Theta_3_8	Theta_5_6	Theta_5_9	Theta_6_6	Theta_6_9	Theta_7_4	Theta_7_8	Theta_9_2	Theta_13_2	F=1_M_4h_proportion of positive values	F=1_M_10h_proportion of positive values	F=1_H_10h_proportion of positive values	F=1_L_10h_proportion of positive values	F=2_M_10h_proportion of positive values	F=10_M_4h_proportion of positive values	F=10_M_10h_proportion of positive values	F=10_L_10h_proportion of positive values	F=10_H_10h_proportion of positive values
	S4A	model w/o implementation of regulations	0000	Ler	C	stable	stable	0	0	0	0	0	0	0	0	0	0	0	0	0	0			0	0
	S4B		0000	gin2-1	C	stable	stable	0	0	0	0	0	0	0	0	0	0	0	0	0	0			0	0
			0000	Ler	H	stable	stable	0	0	0	0	0	0	0	0	0	0	0	0	0				0	0
			0000	gin2-1	H	stable	stable	0	0	0	0	0	0	0	0	0	0	0	0	0				0
		core regulation with glucose as SPS activator	0001	Ler	C	stable	stable	0	1	0	0	0	0	0	-0.01	0	-0.99	0	0	0	2e-06
		GlcK inhibition + Glc INV inhibition	0001	gin2-1	C	stable	stable	0	1	0	0	0	0	0	-0.01	0	-0.99	0	4.7e-05	0	0
			0001	Ler	H	stable	stable	0	1	0	0	0	0	0	-0.01	0	-0.99	0	0	0			0		0
			0001	gin2-1	H	stable	stable	0	1	0	0	0	0	0	-0.01	0	-0.99	0	0	1e-06			0
		GlcK inhibition + INV inhibition	0002	Ler	C	unstable	unstable	0	1	0	0	0	0	0	-0.01	0	-0.01	0	0.049478	0.218331	0.219156
			0002	gin2-1	C	unstable	unstable	0	1	0	0	0	0	0	-0.01	0	-0.01	0	0.495742	0.495742	0.495323
			0002	Ler	H	unstable	unstable	0	1	0	0	0	0	0	-0.01	0	-0.01	0	0.069341	0.065656			0.0639		0.065656
			0002	gin2-1	H	unstable	unstable	0	1	0	0	0	0	0	-0.01	0	-0.01	0	0.165499	0.329122
		GlcK inhibition + Glc INV inhibition	0003	Ler	C	unstable	unstable	0	1	0	0	0	0	0	-0.99	0	-0.01	0	0.02366	0.104275	0.104275
			0003	gin2-1	C	unstable	unstable	0	1	0	0	0	0	0	-0.99	0	-0.01	0	0.343236	0.227775	0.227775
			0003	Ler	H	unstable	unstable	0	1	0	0	0	0	0	-0.99	0	-0.01	0	0.033395	0.035108			0.0352		0.035467
			0003	gin2-1	H	unstable	unstable	0	1	0	0	0	0	0	-0.99	0	-0.01	0	0.072196	0.148966
		fructose vs. glucose as SPS activator (GlcK Inhibition + Glc INV inhibition)	0004	Ler	C	unstable	unstable	0	0	1	0	0	0	0	-0.01	0	-0.99	0	0.383935	0.443664	0.442579
		SPS activation (Glc 0%/ Frc 100%)	0004	gin2-1	C	unstable	unstable	0	0	1	0	0	0	0	-0.01	0	-0.99	0	0.518002	0.576372	0.576715
			0004	Ler	H	unstable	unstable	0	0	1	0	0	0	0	-0.01	0	-0.99	0	0.357034	0.443615			0.4352		0.442767
			0004	gin2-1	H	unstable	unstable	0	0	1	0	0	0	0	-0.01	0	-0.99	0	0.562033	0.574573
		SPS activation (Glc 50%/ Frc 50%)	0005	Ler	C	unstable	unstable	0	0.5	0.5	0	0	0	0	-0.01	0	-0.99	0	0.023115	0.0608	0.060769
			0005	gin2-1	C	unstable	unstable	0	0.5	0.5	0	0	0	0	-0.01	0	-0.99	0	0.010769	0.092485	0.092262
			0005	Ler	H	unstable	unstable	0	0.5	0.5	0	0	0	0	-0.01	0	-0.99	0	0.006506	0.07044			0.069		0.070593
			0005	gin2-1	H	unstable	unstable	0	0.5	0.5	0	0	0	0	-0.01	0	-0.99	0	0.031071	0.109884
		SPS activation (Glc 25%/ Frc 75%)	0006	Ler	C	unstable	unstable	0	0.25	0.75	0	0	0	0	-0.01	0	-0.99	0	0.132362	0.197105	0.197068
			0006	gin2-1	C	unstable	unstable	0	0.25	0.75	0	0	0	0	-0.01	0	-0.99	0	0.084533	0.256204	0.256529
			0006	Ler	H	unstable	unstable	0	0.25	0.75	0	0	0	0	-0.01	0	-0.99	0	0.092298	0.210548			0.2063		0.209035
			0006	gin2-1	H	unstable	unstable	0	0.25	0.75	0	0	0	0	-0.01	0	-0.99	0	0.1736	0.258305
		SPS activation (Glc 75%/Frc 25%)	0007	Ler	C	unstable	unstable	0	0.75	0.25	0	0	0	0	-0.01	0	-0.99	0	0.001266	0.002716	0.002779
			0007	gin2-1	C	unstable	unstable	0	0.75	0.25	0	0	0	0	-0.01	0	-0.99	0	0.001718	0.005213	0.005083
			0007	Ler	H	unstable	unstable	0	0.75	0.25	0	0	0	0	-0.01	0	-0.99	0	0.001309	0.002566			0.0033		0.002702
			0007	gin2-1	H	unstable	unstable	0	0.75	0.25	0	0	0	0	-0.01	0	-0.99	0	0.001618	0.020319
		SPS activation (Glc 33.3%/Frc 66.6%)	0008	Ler	C	unstable	unstable	0	0.3333	0.6666	0	0	0	0	-0.01	0	-0.99	0	0.08523	0.143236	0.142927
			0008	gin2-1	C	unstable	unstable	0	0.3333	0.6666	0	0	0	0	-0.01	0	-0.99	0	0.047269	0.192308	0.192749
			0008	Ler	H	unstable	unstable	0	0.3333	0.6666	0	0	0	0	-0.01	0	-0.99	0	0.049257	0.155375			0.1564		0.155184
			0008	gin2-1	H	unstable	unstable	0	0.3333	0.6666	0	0	0	0	-0.01	0	-0.99	0	0.111711	0.200265
		SPS activation (Glc 66.6%/Frc 33.3%)	0009	Ler	C	unstable	unstable	0	0.6666	0.3333	0	0	0	0	-0.01	0	-0.99	0	0.002027	0.0117	0.011777
			0009	gin2-1	C	unstable	unstable	0	0.6666	0.3333	0	0	0	0	-0.01	0	-0.99	0	0.002713	0.024372	0.02445
			0009	Ler	H	unstable	unstable	0	0.6666	0.3333	0	0	0	0	-0.01	0	-0.99	0	0.001909	0.01572			0.0154		0.015648
			0009	gin2-1	H	unstable	unstable	0	0.6666	0.3333	0	0	0	0	-0.01	0	-0.99	0	0.002346	0.044019
	4A	fructose vs. glucose as SPS activator (Glc HXK Inhibition + Glc INV inhibition)	0010	Ler	C	stable	stable	0	1	0	0	0	0	0	-0.99	0	-0.99	0	0	0	0
		SPS activation by Glc	0010	gin2-1	C	stable	stable	0	1	0	0	0	0	0	-0.99	0	-0.99	0	0	0	0
			0010	Ler	H	stable	stable	0	1	0	0	0	0	0	-0.99	0	-0.99	0	0	0			0		0
			0010	gin2-1	H	stable	stable	0	1	0	0	0	0	0	-0.99	0	-0.99	0	0	0
	4D	SPS activation by Frc	0011	Ler	C	unstable	unstable	0	0	1	0	0	0	0	-0.99	0	-0.99	0	0.616432	0.63552	0.636289
			0011	gin2-1	C	unstable	unstable	0	0	1	0	0	0	0	-0.99	0	-0.99	0	0.761108	0.763907	0.763763
			0011	Ler	H	unstable	unstable	0	0	1	0	0	0	0	-0.99	0	-0.99	0	0.609869	0.631512			0.6246		0.631218
			0011	gin2-1	H	unstable	unstable	0	0	1	0	0	0	0	-0.99	0	-0.99	0	0.762004	0.763674
		Frc HXK inhibition + SPS activation by Glc	0012	Ler	C	stable	stable	0	1	0	0	0	0	0	-0.01	0	-0.99	-0.99	0	1e-06	1e-06
		GlcK inhibition + FrcK inhibition + Glc INV inhibition	0012	gin2-1	C	stable	stable	0	1	0	0	0	0	0	-0.01	0	-0.99	-0.99	5e-06	0	0
			0012	Ler	H	stable	stable	0	1	0	0	0	0	0	-0.01	0	-0.99	-0.99	0	0			0		0
			0012	gin2-1	H	stable	stable	0	1	0	0	0	0	0	-0.01	0	-0.99	-0.99	0	0
		FrcK inhibition + Glc INV inhibition	0013	Ler	C	unstable	unstable	0	1	0	0	0	0	0	-0.01	0	0	-0.99	0.26654	0.358195	0.357855
			0013	gin2-1	C	unstable	unstable	0	1	0	0	0	0	0	-0.01	0	0	-0.99	0.941849	0.770001	0.769429
			0013	Ler	H	unstable	unstable	0	1	0	0	0	0	0	-0.01	0	0	-0.99	0.328273	0.234615			0.2352		0.233633
			0013	gin2-1	H	unstable	unstable	0	1	0	0	0	0	0	-0.01	0	0	-0.99	0.716687	0.582636
		GlcK inhibition + FrcK inhibition + Glc INV inhibition	0014	Ler	C	stable	stable	0	1	0	0	0	0	0	-0.99	0	-0.99	-0.99	0	0	0
			0014	gin2-1	C	stable	stable	0	1	0	0	0	0	0	-0.99	0	-0.99	-0.99	0	0	0
			0014	Ler	H	stable	stable	0	1	0	0	0	0	0	-0.99	0	-0.99	-0.99	0	0			0		0
			0014	gin2-1	H	stable	stable	0	1	0	0	0	0	0	-0.99	0	-0.99	-0.99	0	0
	4G	FrcK inhibition+ Glc INV inhibition	0015	Ler	C	unstable	unstable	0	1	0	0	0	0	0	-0.99	0	0	-0.99	0.156384	0.203185
			0015	gin2-1	C	unstable	unstable	0	1	0	0	0	0	0	-0.99	0	0	-0.99	0.473348	0.428165
			0015	Ler	H	unstable	unstable	0	1	0	0	0	0	0	-0.99	0	0	-0.99	0.196962	0.141514			0.1471		0.14216
			0015	gin2-1	H	unstable	unstable	0	1	0	0	0	0	0	-0.99	0	0	-0.99	0.394975	0.294594
		Frc HXK inhibition + SPS activation by Frc	0016	Ler	C	stable	stable	0	0	1	0	0	0	0	-0.01	0	-0.99	-0.99	0	1e-06	0	0
		GlcK inhibition + FrcK inhibition + Glc INV inhibition	0016	gin2-1	C	stable	stable	0	0	1	0	0	0	0	-0.01	0	-0.99	-0.99	0	0	0	2e-06
			0016	Ler	H	stable	stable	0	0	1	0	0	0	0	-0.01	0	-0.99	-0.99	0	0	0	0	0		0
			0016	gin2-1	H	stable	stable	0	0	1	0	0	0	0	-0.01	0	-0.99	-0.99	0	0
		FrcK inhibition + Glc INV inhibition	0017	Ler	C	stable	stable	0	0	1	0	0	0	0	-0.01	0	0	-0.99	0	1.8e-05	1.5e-05	1.8e-05
			0017	gin2-1	C	stable	stable	0	0	1	0	0	0	0	-0.01	0	0	-0.99	1.3e-05	8e-06	2e-06	5e-06
			0017	Ler	H	stable	stable	0	0	1	0	0	0	0	-0.01	0	0	-0.99	0	0	0	0	0		0
			0017	gin2-1	H	stable	stable	0	0	1	0	0	0	0	-0.01	0	0	-0.99	0	3e-06
		GlcK inhibition + FrcK inhibition + Glc INV inhibition	0018	Ler	C	stable	stable	0	0	1	0	0	0	0	-0.99	0	-0.99	-0.99	0	0	0	0
			0018	gin2-1	C	stable	stable	0	0	1	0	0	0	0	-0.99	0	-0.99	-0.99	8.9e-05	1e-06	0	1e-06
			0018	Ler	H	stable	stable	0	0	1	0	0	0	0	-0.99	0	-0.99	-0.99	0	0	0	0	0		0
			0018	gin2-1	H	stable	stable	0	0	1	0	0	0	0	-0.99	0	-0.99	-0.99	0	0
	4F	FrcK inhibition + Glc INV inhibition	0019	Ler	C	stable	stable	0	0	1	0	0	0	0	-0.99	0	0	-0.99	0	2.4e-05	2.8e-05	2.6e-05
			0019	gin2-1	C	stable	stable	0	0	1	0	0	0	0	-0.99	0	0	-0.99	5.4e-05	1.7e-05	1.3e-05	9e-06
			0019	Ler	H	stable	stable	0	0	1	0	0	0	0	-0.99	0	0	-0.99	0	0	0	0	0		0
			0019	gin2-1	H	stable	stable	0	0	1	0	0	0	0	-0.99	0	0	-0.99	0	0
		FrcK inhibition (weak/strong)	0020	Ler	C	unstable	unstable	0	1	0	0	0	0	0	-0.01	0	-0.01	-0.99	0.251463	0.344832
		SPS activation by Glc+ GlcK inhibition + FrcK inhibition + Glc INV inhibition	0020	gin2-1	C	unstable	unstable	0	1	0	0	0	0	0	-0.01	0	-0.01	-0.99	0.929113	0.750931
			0020	Ler	H	unstable	unstable	0	1	0	0	0	0	0	-0.01	0	-0.01	-0.99	0.312957	0.219443			0.215		0.223
			0020	gin2-1	H	unstable	unstable	0	1	0	0	0	0	0	-0.01	0	-0.01	-0.99	0.691813	0.554206
		SPS activation by Frc + GlcK inhibition + FrcK inhibition + Glc INV inhibition	0021	Ler	C	stable	stable	0	0	1	0	0	0	0	-0.01	0	-0.01	-0.99	0	1.3e-05
			0021	gin2-1	C	stable	stable	0	0	1	0	0	0	0	-0.01	0	-0.01	-0.99	1.1e-05	4e-06
			0021	Ler	H	stable	stable	0	0	1	0	0	0	0	-0.01	0	-0.01	-0.99	0	0			0		0	0	0
			0021	gin2-1	H	stable	stable	0	0	1	0	0	0	0	-0.01	0	-0.01	-0.99	0	0
		SPS activation by Glc + GlcK inhibition + FrcK inhibition + Glc INV inhibition	0022	Ler	C	stable	stable	0	1	0	0	0	0	0	-0.01	0	-0.99	-0.01	0	2e-06	2e-06	2e-06
			0022	gin2-1	C	stable	stable	0	1	0	0	0	0	0	-0.01	0	-0.99	-0.01	4.7e-05	0	0	0
			0022	Ler	H	stable	stable	0	1	0	0	0	0	0	-0.01	0	-0.99	-0.01	0	0	0	0	0		0
			0022	gin2-1	H	stable	stable	0	1	0	0	0	0	0	-0.01	0	-0.99	-0.01	0	0
		SPS activation by Frc + GlcK inhibition + FrcK inhibition + Glc INV inhibition	0023	Ler	C	unstable	unstable	0	0	1	0	0	0	0	-0.01	0	-0.99	-0.01	0.368393	0.430686
			0023	gin2-1	C	unstable	unstable	0	0	1	0	0	0	0	-0.01	0	-0.99	-0.01	0.505706	0.564853
			0023	Ler	H	unstable	unstable	0	0	1	0	0	0	0	-0.01	0	-0.99	-0.01	0.340461	0.429608			0.4199		0.4294
			0023	gin2-1	H	unstable	unstable	0	0	1	0	0	0	0	-0.01	0	-0.99	-0.01	0.550753	0.563471
		SPS activation by Glc+ SPS activation by Frc	0024	Ler	C	stable	stable	0	1	1	0	0	0	0	-0.99	0	-0.99	-0.99	0	0
		GlcK inhibition + FrcK inhibition + Glc INV inhibition	0024	gin2-1	C	stable	stable	0	1	1	0	0	0	0	-0.99	0	-0.99	-0.99	1e-06	0
			0024	Ler	H	stable	stable	0	1	1	0	0	0	0	-0.99	0	-0.99	-0.99	0	0			0		0
			0024	gin2-1	H	stable	stable	0	1	1	0	0	0	0	-0.99	0	-0.99	-0.99	0	0
		GlcK inhibition + FrcK inhibition + Glc NV inhibition	0025	Ler	C	stable	stable	0	1	1	0	0	0	0	-0.01	0	-0.99	-0.99	0	1e-06	2e-06	3e-06
			0025	gin2-1	C	stable	stable	0	1	1	0	0	0	0	-0.01	0	-0.99	-0.99	8e-06	0	2e-06	1e-06
			0025	Ler	H	stable	stable	0	1	1	0	0	0	0	-0.01	0	-0.99	-0.99	0	0	0	0	0		0
			0025	gin2-1	H	stable	stable	0	1	1	0	0	0	0	-0.01	0	-0.99	-0.99	0	0
		GlcK inhibition + FrcK inhibition + Glc INV inhibition	0026	Ler	C	stable	unstable	0	1	1	0	0	0	0	-0.01	0	-0.01	-0.99	0	0.012327	0.011928	0.01234
			0026	gin2-1	C	unstable	unstable	0	1	1	0	0	0	0	-0.01	0	-0.01	-0.99	0.423579	0.002005	0.00204	0.002008
			0026	Ler	H	unstable	stable	0	1	1	0	0	0	0	-0.01	0	-0.01	-0.99	0.001391	0	0	0	0		1e-06	1e-06	0
			0026	gin2-1	H	stable	stable	0	1	1	0	0	0	0	-0.01	0	-0.01	-0.99	0	3e-06
		GlcK inhibition + FrcK inhibition + Glc INV inhibition	0027	Ler	C	unstable	unstable	0	1	1	0	0	0	0	-0.01	0	-0.99	-0.01	0.037751	0.102066	0.102392	0.102065
			0027	gin2-1	C	unstable	unstable	0	1	1	0	0	0	0	-0.01	0	-0.99	-0.01	0.013648	0.141484	0.141695	0.141478
			0027	Ler	H	unstable	unstable	0	1	1	0	0	0	0	-0.01	0	-0.99	-0.01	0.008339	0.113599	0.113293	0.113598	0.116		0.1133
			0027	gin2-1	H	unstable	unstable	0	1	1	0	0	0	0	-0.01	0	-0.99	-0.01	0.040607	0.155758
	S5E	GlcK inhibition + FrcK inhibition + Glc INV inhibition	0028	Ler	C	stable	unstable	0	1	1	0	0	0	0	-0.99	0	-0.01	-0.99	0	0.00093	0.000949	0.000935
			0028	gin2-1	C	unstable	stable	0	1	1	0	0	0	0	-0.99	0	-0.01	-0.99	0.026645	8.5e-05	8.1e-05	8.5e-05
			0028	Ler	H	stable	stable	0	1	1	0	0	0	0	-0.99	0	-0.01	-0.99	2.5e-05	0	0	0	0		0
			0028	gin2-1	H	stable	stable	0	1	1	0	0	0	0	-0.99	0	-0.01	-0.99	0	0
	S5D	GlcK inhibition + FrcK inhibition + Glc INV inhibition	0029	Ler	C	unstable	unstable	0	1	1	0	0	0	0	-0.99	0	-0.99	-0.01	0.258426	0.304018
			0029	gin2-1	C	unstable	unstable	0	1	1	0	0	0	0	-0.99	0	-0.99	-0.01	0.298158	0.337976
			0029	Ler	H	unstable	unstable	0	1	1	0	0	0	0	-0.99	0	-0.99	-0.01	0.248396	0.2941			0.2926		0.2905
			0029	gin2-1	H	unstable	unstable	0	1	1	0	0	0	0	-0.99	0	-0.99	-0.01	0.285009	0.343184
		SPS activation by P-Sug	0030	Ler	C	stable	stable	1	0	0	0	0	0	0	-0.01	0	-0.99	0	0	0	0	0
		GlcK inhibition + Glc INV inhibition	0030	gin2-1	C	stable	stable	1	0	0	0	0	0	0	-0.01	0	-0.99	0	0	0	0	0
			0030	Ler	H	stable	stable	1	0	0	0	0	0	0	-0.01	0	-0.99	0	0	0	0	0
			0030	gin2-1	H	stable	stable	1	0	0	0	0	0	0	-0.01	0	-0.99	0	0	0
		FrcK inhibition + Glc INV inhibition	0031	Ler	C	stable	stable	1	0	0	0	0	0	0	-0.01	0	0	-0.99	0	0	0	0
			0031	gin2-1	C	stable	stable	1	0	0	0	0	0	0	-0.01	0	0	-0.99	0	0	0	0
			0031	Ler	H	stable	stable	1	0	0	0	0	0	0	-0.01	0	0	-0.99	0	0	0	0
			0031	gin2-1	H	stable	stable	1	0	0	0	0	0	0	-0.01	0	0	-0.99	0	0
	S6A	GlcK inhibition + Glc INV inhibition	0032	Ler	C	stable	stable	1	0	0	0	0	0	0	-0.99	0	-0.99	0	0	0	0	0
			0032	gin2-1	C	stable	stable	1	0	0	0	0	0	0	-0.99	0	-0.99	0	0	0	0	0
			0032	Ler	H	stable	stable	1	0	0	0	0	0	0	-0.99	0	-0.99	0	0	0	0	0
			0032	gin2-1	H	stable	stable	1	0	0	0	0	0	0	-0.99	0	-0.99	0	0	0
	S6D	FrcK inhibition + Glc INV inhibition	0033	Ler	C	stable	stable	1	0	0	0	0	0	0	-0.99	0	0	-0.99	0	0	0	0
			0033	gin2-1	C	stable	stable	1	0	0	0	0	0	0	-0.99	0	0	-0.99	0	0	0	0
			0033	Ler	H	stable	stable	1	0	0	0	0	0	0	-0.99	0	0	-0.99	0	0	0	0
			0033	gin2-1	H	stable	stable	1	0	0	0	0	0	0	-0.99	0	0	-0.99	0	0
		INV Inhibition by Frc	0034	Ler	C	stable	stable	0	1	0	0	0	0	0	0	-0.01	-0.99	0	0	3e-06	2e-06	1e-06
		stable in core-regulation	0034	gin2-1	C	stable	stable	0	1	0	0	0	0	0	0	-0.01	-0.99	0	6.1e-05	1e-06	0	0
		SPS activation by Glc+ GlcK inhibition + Frc INV inhibition	0034	Ler	H	stable	stable	0	1	0	0	0	0	0	0	-0.01	-0.99	0	0	0	0	0			0	0	0
			0034	gin2-1	H	stable	stable	0	1	0	0	0	0	0	0	-0.01	-0.99	0	0	0
	4B	SPS activation by Glc+ GlcK inhibition + Frc INV inhibition	0035	Ler	C	stable	stable	0	1	0	0	0	0	0	0	-0.99	-0.99	0	0	4e-06	1e-06	7e-06
			0035	gin2-1	C	unstable	stable	0	1	0	0	0	0	0	0	-0.99	-0.99	0	0.000145	0	0	2e-06
			0035	Ler	H	stable	stable	0	1	0	0	0	0	0	0	-0.99	-0.99	0	0	0	0	0
			0035	gin2-1	H	stable	stable	0	1	0	0	0	0	0	0	-0.99	-0.99	0	0	0
		SPS activation by Frc+ FrcK inhibition + Frc INV inhibition	0036	Ler	C	stable	stable	0	0	1	0	0	0	0	0	-0.01	0	-0.99	0	8e-06	1e-05	7e-06
			0036	gin2-1	C	stable	stable	0	0	1	0	0	0	0	0	-0.01	0	-0.99	9e-06	5e-06	4e-06	5e-06
			0036	Ler	H	stable	stable	0	0	1	0	0	0	0	0	-0.01	0	-0.99	0	0	0	0			0	0
			0036	gin2-1	H	stable	stable	0	0	1	0	0	0	0	0	-0.01	0	-0.99	0	2e-06
	4E	SPS activation by Frc+ FrcK inhibition + Frc INV inhibition	0037	Ler	C	stable	stable	0	0	1	0	0	0	0	0	-0.99	0	-0.99	0	0	0	0
			0037	gin2-1	C	stable	stable	0	0	1	0	0	0	0	0	-0.99	0	-0.99	0	0	0	0
			0037	Ler	H	stable	stable	0	0	1	0	0	0	0	0	-0.99	0	-0.99	0	0	0	0
			0037	gin2-1	H	stable	stable	0	0	1	0	0	0	0	0	-0.99	0	-0.99	0	0
		unstable in core-regulation	0038	Ler	C	unstable	unstable	0	1	0	0	0	0	0	0	-0.01	0	-0.99	0.280137	0.371149
		SPS activation by Glc + FrcK inhibition + Frc INV inhibition	0038	gin2-1	C	unstable	unstable	0	1	0	0	0	0	0	0	-0.01	0	-0.99	0.95816	0.815375
			0038	Ler	H	unstable	unstable	0	1	0	0	0	0	0	0	-0.01	0	-0.99	0.34049	0.24932
			0038	gin2-1	H	unstable	unstable	0	1	0	0	0	0	0	0	-0.01	0	-0.99	0.76605	0.666592
	4H	SPS activation by Glc + FrcK inhibition + Frc INV inhibition	0039	Ler	C	unstable	unstable	0	1	0	0	0	0	0	0	-0.99	0	-0.99	0.599022	0.618121
			0039	gin2-1	C	unstable	unstable	0	1	0	0	0	0	0	0	-0.99	0	-0.99	0.998451	0.994385
			0039	Ler	H	unstable	unstable	0	1	0	0	0	0	0	0	-0.99	0	-0.99	0.6067	0.595859
			0039	gin2-1	H	unstable	unstable	0	1	0	0	0	0	0	0	-0.99	0	-0.99	0.99298	0.990524
		SPS activation by Frc + GlcK inhibition + Frc INV inhibition	0040	Ler	C	unstable	unstable	0	0	1	0	0	0	0	0	-0.01	-0.99	0	0.373723	0.433259
			0040	gin2-1	C	unstable	unstable	0	0	1	0	0	0	0	0	-0.01	-0.99	0	0.472494	0.54663
			0040	Ler	H	unstable	unstable	0	0	1	0	0	0	0	0	-0.01	-0.99	0	0.34383	0.435659
			0040	gin2-1	H	unstable	unstable	0	0	1	0	0	0	0	0	-0.01	-0.99	0	0.5314	0.543936
	4C	SPS activation by Frc + GlcK inhibition + Frc INV inhibition	0041	Ler	C	unstable	unstable	0	0	1	0	0	0	0	0	-0.99	-0.99	0	0.226134	0.260992
			0041	gin2-1	C	unstable	unstable	0	0	1	0	0	0	0	0	-0.99	-0.99	0	0.304918	0.422575
			0041	Ler	H	unstable	unstable	0	0	1	0	0	0	0	0	-0.99	-0.99	0	0.20971	0.27983
			0041	gin2-1	H	unstable	unstable	0	0	1	0	0	0	0	0	-0.99	-0.99	0	0.40704	0.419182
		SPS activation by P-Sug + INV inhibition by Frc	0042	Ler	C	stable	stable	1	0	0	0	0	0	0	0	-0.01	-0.99	0	0	0
		GlcK inhibition + Frc INV inhibition	0042	gin2-1	C	stable	stable	1	0	0	0	0	0	0	0	-0.01	-0.99	0	0	0
			0042	Ler	H	stable	stable	1	0	0	0	0	0	0	0	-0.01	-0.99	0	0	0
			0042	gin2-1	H	stable	stable	1	0	0	0	0	0	0	0	-0.01	-0.99	0	0	0
		FrcK inhibition + Frc INV inhibition	0043	Ler	C	stable	stable	1	0	0	0	0	0	0	0	-0.01	0	-0.99	0	0
			0043	gin2-1	C	stable	stable	1	0	0	0	0	0	0	0	-0.01	0	-0.99	0	0
			0043	Ler	H	stable	stable	1	0	0	0	0	0	0	0	-0.01	0	-0.99	0	0
			0043	gin2-1	H	stable	stable	1	0	0	0	0	0	0	0	-0.01	0	-0.99	0	0
	S6B	GlcK inhibition + Frc INV inhibition	0044	Ler	C	stable	stable	1	0	0	0	0	0	0	0	-0.99	-0.99	0	0	0
			0044	gin2-1	C	stable	stable	1	0	0	0	0	0	0	0	-0.99	-0.99	0	0	0
			0044	Ler	H	stable	stable	1	0	0	0	0	0	0	0	-0.99	-0.99	0	0	0
			0044	gin2-1	H	stable	stable	1	0	0	0	0	0	0	0	-0.99	-0.99	0	0	0
	S6C	FrcK inhibition + Frc INV inhibition	0045	Ler	C	stable	stable	1	0	0	0	0	0	0	0	-0.99	0	-0.99	0	0
			0045	gin2-1	C	stable	stable	1	0	0	0	0	0	0	0	-0.99	0	-0.99	0	0
			0045	Ler	H	stable	stable	1	0	0	0	0	0	0	0	-0.99	0	-0.99	0	0
			0045	gin2-1	H	stable	stable	1	0	0	0	0	0	0	0	-0.99	0	-0.99	0	0
		Introducing vacuolar inhibition	0046	Ler	C	stable	stable	0	1	0	0	0	-0.01	0	0	0	-0.99	0	0	4e-06
		stable in core-regulation	0046	gin2-1	C	stable	stable	0	1	0	0	0	-0.01	0	0	0	-0.99	0	5.2e-05	1e-06
		SPS activation by Glc+ GlcK inhibition + Glc INV inhibition	0046	Ler	H	stable	stable	0	1	0	0	0	-0.01	0	0	0	-0.99	0	0	0					0	0	0
			0046	gin2-1	H	stable	stable	0	1	0	0	0	-0.01	0	0	0	-0.99	0	0	0
		SPS activation by Glc+ GlcK inhibition + Glc INV inhibition	0047	Ler	C	stable	stable	0	1	0	0	0	-0.99	0	0	0	-0.99	0	0	0	2e-06	3e-06
			0047	gin2-1	C	stable	stable	0	1	0	0	0	-0.99	0	0	0	-0.99	0	6.7e-05	0	0	0
			0047	Ler	H	stable	stable	0	1	0	0	0	-0.99	0	0	0	-0.99	0	0	0	0	0
			0047	gin2-1	H	stable	stable	0	1	0	0	0	-0.99	0	0	0	-0.99	0	0	0
		SPS activation by Frc + FrcK inhibition + Frc INV inhibition	0048	Ler	C	stable	stable	0	0	1	0	0	0	-0.01	0	0	0	-0.99	0	5e-06
			0048	gin2-1	C	stable	stable	0	0	1	0	0	0	-0.01	0	0	0	-0.99	1.1e-05	3e-06
			0048	Ler	H	stable	stable	0	0	1	0	0	0	-0.01	0	0	0	-0.99	0	0					0	0	0
			0048	gin2-1	H	stable	stable	0	0	1	0	0	0	-0.01	0	0	0	-0.99	0	1e-06
		SPS activation by Frc + FrcK inhibition + Frc INV inhibition	0049	Ler	C	stable	stable	0	0	1	0	0	0	-0.99	0	0	0	-0.99	0	1.1e-05	7e-06	1.2e-05
			0049	gin2-1	C	stable	stable	0	0	1	0	0	0	-0.99	0	0	0	-0.99	1.5e-05	7e-06	4e-06	0
			0049	Ler	H	stable	stable	0	0	1	0	0	0	-0.99	0	0	0	-0.99	0	0	0	0			0	0	0
			0049	gin2-1	H	stable	stable	0	0	1	0	0	0	-0.99	0	0	0	-0.99	0	0
		unstable in core-regulation	0050	Ler	C	unstable	unstable	0	1	0	0	0	-0.01	0	0	0	0	-0.99	0.269223	0.360021
		SPS activation by Glc + FrcK inhibition + Glc INV inhibition	0050	gin2-1	C	unstable	unstable	0	1	0	0	0	-0.01	0	0	0	0	-0.99	0.945427	0.774941
			0050	Ler	H	unstable	unstable	0	1	0	0	0	-0.01	0	0	0	0	-0.99	0.3308	0.23491
			0050	gin2-1	H	unstable	unstable	0	1	0	0	0	-0.01	0	0	0	0	-0.99	0.72347	0.590551
		SPS activation by Glc + FrcK inhibition + Glc INV inhibition	0051	Ler	C	unstable	unstable	0	1	0	0	0	-0.99	0	0	0	0	-0.99	0.259361	0.343357
			0051	gin2-1	C	unstable	unstable	0	1	0	0	0	-0.99	0	0	0	0	-0.99	0.930928	0.767772
			0051	Ler	H	unstable	unstable	0	1	0	0	0	-0.99	0	0	0	0	-0.99	0.31684	0.232812
			0051	gin2-1	H	unstable	unstable	0	1	0	0	0	-0.99	0	0	0	0	-0.99	0.71115	0.583597
		SPS activation by Frc + GlcK inhibition + Frc INV inhibition	0052	Ler	C	unstable	unstable	0	0	1	0	0	0	-0.01	0	0	-0.99	0	0.376078	0.43726
			0052	gin2-1	C	unstable	unstable	0	0	1	0	0	0	-0.01	0	0	-0.99	0	0.474775	0.549071
			0052	Ler	H	unstable	unstable	0	0	1	0	0	0	-0.01	0	0	-0.99	0	0.34514	0.437667
			0052	gin2-1	H	unstable	unstable	0	0	1	0	0	0	-0.01	0	0	-0.99	0	0.53044	0.547319
		SPS activation by Frc + GlcK inhibition + Frc INV inhibition	0053	Ler	C	unstable	unstable	0	0	1	0	0	0	-0.99	0	0	-0.99	0	0.362648	0.415334
			0053	gin2-1	C	unstable	unstable	0	0	1	0	0	0	-0.99	0	0	-0.99	0	0.452368	0.544132
			0053	Ler	H	unstable	unstable	0	0	1	0	0	0	-0.99	0	0	-0.99	0	0.3334	0.43229
			0053	gin2-1	H	unstable	unstable	0	0	1	0	0	0	-0.99	0	0	-0.99	0	0.52433	0.542209
		Introducing vacuolar inhibition + activation of sucrose import into vacuole	0054	Ler	C	unstable	unstable	0	1	0	1	0	-0.01	0	0	0	-0.99	0	1	1
		sucrose import activation by vacuolar Glc	0054	gin2-1	C	unstable	unstable	0	1	0	1	0	-0.01	0	0	0	-0.99	0	1	1
		stable in core-regulation	0054	Ler	H	unstable	unstable	0	1	0	1	0	-0.01	0	0	0	-0.99	0	1	1
		SPS activation by Glc+ GlcK inhibition + Glc INV inhibition	0054	gin2-1	H	unstable	unstable	0	1	0	1	0	-0.01	0	0	0	-0.99	0	1	1
		SPS activation by Glc+ GlcK inhibition + Glc INV inhibition	0055	Ler	C	unstable	unstable	0	1	0	1	0	-0.99	0	0	0	-0.99	0	1	1
			0055	gin2-1	C	unstable	unstable	0	1	0	1	0	-0.99	0	0	0	-0.99	0	1	1
			0055	Ler	H	unstable	unstable	0	1	0	1	0	-0.99	0	0	0	-0.99	0	1	1
			0055	gin2-1	H	unstable	unstable	0	1	0	1	0	-0.99	0	0	0	-0.99	0	1	1
		SPS activation by Frc + FrcK inhibition + Frc INV inhibition	0056	Ler	C	unstable	unstable	0	0	1	1	0	0	-0.01	0	0	0	-0.99	1	1
			0056	gin2-1	C	unstable	unstable	0	0	1	1	0	0	-0.01	0	0	0	-0.99	1	1
			0056	Ler	H	unstable	unstable	0	0	1	1	0	0	-0.01	0	0	0	-0.99	1	1
			0056	gin2-1	H	unstable	unstable	0	0	1	1	0	0	-0.01	0	0	0	-0.99	1	1
		SPS activation by Frc + FrcK inhibition + Frc INV inhibition	0057	Ler	C	unstable	unstable	0	0	1	1	0	0	-0.99	0	0	0	-0.99	1	1
			0057	gin2-1	C	unstable	unstable	0	0	1	1	0	0	-0.99	0	0	0	-0.99	1	1
			0057	Ler	H	unstable	unstable	0	0	1	1	0	0	-0.99	0	0	0	-0.99	1	1
			0057	gin2-1	H	unstable	unstable	0	0	1	1	0	0	-0.99	0	0	0	-0.99	1	1
		unstable in core-regulation	0058	Ler	C	unstable	unstable	0	1	0	1	0	-0.01	0	0	0	0	-0.99	1	1
		SPS activation by Glc + FrcK inhibition + Glc INV inhibition	0058	gin2-1	C	unstable	unstable	0	1	0	1	0	-0.01	0	0	0	0	-0.99	1	1
			0058	Ler	H	unstable	unstable	0	1	0	1	0	-0.01	0	0	0	0	-0.99	1	1
			0058	gin2-1	H	unstable	unstable	0	1	0	1	0	-0.01	0	0	0	0	-0.99	1	1
		SPS activation by Glc + FrcK inhibition + Glc INV inhibition	0059	Ler	C	unstable	unstable	0	1	0	1	0	-0.99	0	0	0	0	-0.99	1	1
			0059	gin2-1	C	unstable	unstable	0	1	0	1	0	-0.99	0	0	0	0	-0.99	1	1
			0059	Ler	H	unstable	unstable	0	1	0	1	0	-0.99	0	0	0	0	-0.99	1	1
			0059	gin2-1	H	unstable	unstable	0	1	0	1	0	-0.99	0	0	0	0	-0.99	1	1
		SPS activation by Frc + GlcK inhibition + Frc INV inhibition	0060	Ler	C	unstable	unstable	0	0	1	1	0	0	-0.01	0	0	-0.99	0	1	1
			0060	gin2-1	C	unstable	unstable	0	0	1	1	0	0	-0.01	0	0	-0.99	0	1	1
			0060	Ler	H	unstable	unstable	0	0	1	1	0	0	-0.01	0	0	-0.99	0	1	1
			0060	gin2-1	H	unstable	unstable	0	0	1	1	0	0	-0.01	0	0	-0.99	0	1	1
		SPS activation by Frc + GlcK inhibition + Frc INV inhibition	0061	Ler	C	unstable	unstable	0	0	1	1	0	0	-0.99	0	0	-0.99	0	1	1
			0061	gin2-1	C	unstable	unstable	0	0	1	1	0	0	-0.99	0	0	-0.99	0	1	1
			0061	Ler	H	unstable	unstable	0	0	1	1	0	0	-0.99	0	0	-0.99	0	1	1
			0061	gin2-1	H	unstable	unstable	0	0	1	1	0	0	-0.99	0	0	-0.99	0	1	1
		sucrose Import activation by vacuolar Frc	0062	Ler	C	unstable	unstable	0	1	0	0	1	-0.01	0	0	0	-0.99	0	1	1
		stable in core-regulation	0062	gin2-1	C	unstable	unstable	0	1	0	0	1	-0.01	0	0	0	-0.99	0	1	1
		SPS activation by Glc+ GlcK inhibition + Glc INV inhibition	0062	Ler	H	unstable	unstable	0	1	0	0	1	-0.01	0	0	0	-0.99	0	1	1
			0062	gin2-1	H	unstable	unstable	0	1	0	0	1	-0.01	0	0	0	-0.99	0	1	1
		SPS activation by Glc+ GlcK inhibition + Glc INV inhibition	0063	Ler	C	unstable	unstable	0	1	0	0	1	-0.99	0	0	0	-0.99	0	1	1
			0063	gin2-1	C	unstable	unstable	0	1	0	0	1	-0.99	0	0	0	-0.99	0	1	1
			0063	Ler	H	unstable	unstable	0	1	0	0	1	-0.99	0	0	0	-0.99	0	1	1
			0063	gin2-1	H	unstable	unstable	0	1	0	0	1	-0.99	0	0	0	-0.99	0	1	1
		SPS activation by Frc + FrcK inhibition + Frc INV inhibition	0064	Ler	C	unstable	unstable	0	0	1	0	1	0	-0.01	0	0	0	-0.99	1	1
			0064	gin2-1	C	unstable	unstable	0	0	1	0	1	0	-0.01	0	0	0	-0.99	1	1
			0064	Ler	H	unstable	unstable	0	0	1	0	1	0	-0.01	0	0	0	-0.99	1	1
			0064	gin2-1	H	unstable	unstable	0	0	1	0	1	0	-0.01	0	0	0	-0.99	1	1
		SPS activation by Frc + FrcK inhibition + Frc INV inhibition	0065	Ler	C	unstable	unstable	0	0	1	0	1	0	-0.99	0	0	0	-0.99	1	1
			0065	gin2-1	C	unstable	unstable	0	0	1	0	1	0	-0.99	0	0	0	-0.99	1	1
			0065	Ler	H	unstable	unstable	0	0	1	0	1	0	-0.99	0	0	0	-0.99	1	1
			0065	gin2-1	H	unstable	unstable	0	0	1	0	1	0	-0.99	0	0	0	-0.99	1	1
		unstable in core-regulation	0066	Ler	C	unstable	unstable	0	1	0	0	1	-0.01	0	0	0	0	-0.99	1	1
		SPS activation by Glc + FrcK inhibition + Glc INV inhibition	0066	gin2-1	C	unstable	unstable	0	1	0	0	1	-0.01	0	0	0	0	-0.99	1	1
			0066	Ler	H	unstable	unstable	0	1	0	0	1	-0.01	0	0	0	0	-0.99	1	1
			0066	gin2-1	H	unstable	unstable	0	1	0	0	1	-0.01	0	0	0	0	-0.99	1	1
		SPS activation by Glc + FrcK inhibition + Glc INV inhibition	0067	Ler	C	unstable	unstable	0	1	0	0	1	-0.99	0	0	0	0	-0.99	1	1
			0067	gin2-1	C	unstable	unstable	0	1	0	0	1	-0.99	0	0	0	0	-0.99	1	1
			0067	Ler	H	unstable	unstable	0	1	0	0	1	-0.99	0	0	0	0	-0.99	1	1
			0067	gin2-1	H	unstable	unstable	0	1	0	0	1	-0.99	0	0	0	0	-0.99	1	1
		SPS activation by Frc + GlcK inhibition + Frc INV inhibition	0068	Ler	C	unstable	unstable	0	0	1	0	1	0	-0.01	0	0	-0.99	0	1	1
			0068	gin2-1	C	unstable	unstable	0	0	1	0	1	0	-0.01	0	0	-0.99	0	1	1
			0068	Ler	H	unstable	unstable	0	0	1	0	1	0	-0.01	0	0	-0.99	0	1	1
			0068	gin2-1	H	unstable	unstable	0	0	1	0	1	0	-0.01	0	0	-0.99	0	1	1
		SPS activation by Frc + GlcK inhibition + Frc INV inhibition	0069	Ler	C	unstable	unstable	0	0	1	0	1	0	-0.99	0	0	-0.99	0	1	1
			0069	gin2-1	C	unstable	unstable	0	0	1	0	1	0	-0.99	0	0	-0.99	0	1	1
			0069	Ler	H	unstable	unstable	0	0	1	0	1	0	-0.99	0	0	-0.99	0	1	1
			0069	gin2-1	H	unstable	unstable	0	0	1	0	1	0	-0.99	0	0	-0.99	0	1	1
	S5G	SPS activation by Frc + SPS activation by Glc	0070	Ler	C	unstable	unstable	0	1	1	0	0	0	0	0	-0.99	-0.01	-0.99	0.247196	0.256527	0.257344
		GlcK inhibition + FrcK inhibition + Frc INV inhibition	0070	gin2-1	C	unstable	unstable	0	1	1	0	0	0	0	0	-0.99	-0.01	-0.99	0.966946	0.924829	0.92508	0.925194
			0070	Ler	H	unstable	unstable	0	1	1	0	0	0	0	0	-0.99	-0.01	-0.99	0.24689	0.247485	0.246744	0.247262			0.247486	0.248028	0.24716
			0070	gin2-1	H	unstable	unstable	0	1	1	0	0	0	0	0	-0.99	-0.01	-0.99	0.92409	0.924724
	S5B	GlcK inhibition + FrcK inhibition + Frc INV inhibition	0071	Ler	C	unstable	unstable	0	1	1	0	0	0	0	0	-0.99	-0.99	-0.01	0.001843	0.010011	0.009991	0.009893
			0071	gin2-1	C	unstable	unstable	0	1	1	0	0	0	0	0	-0.99	-0.99	-0.01	0.003405	0.020407	0.020455	0.020479
			0071	Ler	H	unstable	unstable	0	1	1	0	0	0	0	0	-0.99	-0.99	-0.01	0.00018	0.013113	0.01298	0.013039			0.012825	0.012848	0.012952
			0071	gin2-1	H	unstable	unstable	0	1	1	0	0	0	0	0	-0.99	-0.99	-0.01	0.00199	0.019651
		double inhibition of INV	0072	Ler	C	stable	stable	0	0	1	0	0	0	0	-0.99	-0.99	-0.99	-0.99	0	0
		HXK both strong & INV both strong	0072	gin2-1	C	stable	stable	0	0	1	0	0	0	0	-0.99	-0.99	-0.99	-0.99	3.5e-05	0
		SPS activation by Frc	0072	Ler	H	stable	stable	0	0	1	0	0	0	0	-0.99	-0.99	-0.99	-0.99	0	0				0	0
			0072	gin2-1	H	stable	stable	0	0	1	0	0	0	0	-0.99	-0.99	-0.99	-0.99	0	0				0	0
		SPS activation by Glc	0073	Ler	C	stable	stable	0	1	0	0	0	0	0	-0.99	-0.99	-0.99	-0.99	0	0
			0073	gin2-1	C	stable	stable	0	1	0	0	0	0	0	-0.99	-0.99	-0.99	-0.99	1.3e-05	0
			0073	Ler	H	stable	stable	0	1	0	0	0	0	0	-0.99	-0.99	-0.99	-0.99	0	0				0	0
			0073	gin2-1	H	stable	stable	0	1	0	0	0	0	0	-0.99	-0.99	-0.99	-0.99	0	0				0	0
		INV both strong	0074	Ler	C	unstable	unstable	0	0	1	0	0	0	0	-0.99	-0.99	-0.99	-0.5	0.060977	0.067304
		SPS activation by Frc + GlcK inhibition + FrcK inhibition (0.5)	0074	gin2-1	C	unstable	unstable	0	0	1	0	0	0	0	-0.99	-0.99	-0.99	-0.5	0.321132	0.327644
			0074	Ler	H	unstable	unstable	0	0	1	0	0	0	0	-0.99	-0.99	-0.99	-0.5	0.059508	0.067501				0.059025	0.066948
			0074	gin2-1	H	unstable	unstable	0	0	1	0	0	0	0	-0.99	-0.99	-0.99	-0.5	0.323732	0.327997				0.323206	0.327464
		SPS activation by Glc + GlcK inhibition + FrcK inhibition (0.5)	0075	Ler	C	stable	stable	0	1	0	0	0	0	0	-0.99	-0.99	-0.99	-0.5	0	0
			0075	gin2-1	C	stable	stable	0	1	0	0	0	0	0	-0.99	-0.99	-0.99	-0.5	0	0
			0075	Ler	H	stable	stable	0	1	0	0	0	0	0	-0.99	-0.99	-0.99	-0.5	0	0				0	0
			0075	gin2-1	H	stable	stable	0	1	0	0	0	0	0	-0.99	-0.99	-0.99	-0.5	0	0				0	0
	3F	SPS activation by Frc + SPS activation by Glc	0076	Ler	C	stable	unstable	0	1	1	0	0	0	0	-0.99	-0.99	0	-0.99	0	0.003967
		FrcK inhibition + Frc INV inhibition + Glc INV inhibition	0076	gin2-1	C	unstable	unstable	0	1	1	0	0	0	0	-0.99	-0.99	0	-0.99	0.131601	0.001079
			0076	Ler	H	unstable	stable	0	1	1	0	0	0	0	-0.99	-0.99	0	-0.99	0.000627	0
			0076	gin2-1	H	stable	stable	0	1	1	0	0	0	0	-0.99	-0.99	0	-0.99	0	0
	3C	GlcK inhibition + Frc INV inhibition + Glc INV inhibition	0077	Ler	C	unstable	unstable	0	1	1	0	0	0	0	-0.99	-0.99	-0.99	0	0.012103	0.034099
			0077	gin2-1	C	unstable	unstable	0	1	1	0	0	0	0	-0.99	-0.99	-0.99	0	0.001399	0.062587
			0077	Ler	H	unstable	unstable	0	1	1	0	0	0	0	-0.99	-0.99	-0.99	0	0.002119	0.048089
			0077	gin2-1	H	unstable	unstable	0	1	1	0	0	0	0	-0.99	-0.99	-0.99	0	0.017505	0.075112
	3A/S5A	FrcK inhibition + GlcK inhibition + Frc INV inhibition + Glc INV inhibition	0078	Ler	C	stable	stable	0	1	1	0	0	0	0	-0.99	-0.99	-0.99	-0.99	0	0
			0078	gin2-1	C	stable	stable	0	1	1	0	0	0	0	-0.99	-0.99	-0.99	-0.99	0	0
			0078	Ler	H	stable	stable	0	1	1	0	0	0	0	-0.99	-0.99	-0.99	-0.99	0	0
			0078	gin2-1	H	stable	stable	0	1	1	0	0	0	0	-0.99	-0.99	-0.99	-0.99	0	0
	3B	GlcK inhibition + Frc INV inhibition	0079	Ler	C	unstable	unstable	0	1	1	0	0	0	0	0	-0.99	-0.99	0	0.002088	0.010672
			0079	gin2-1	C	unstable	unstable	0	1	1	0	0	0	0	0	-0.99	-0.99	0	0.003791	0.021872
			0079	Ler	H	unstable	unstable	0	1	1	0	0	0	0	0	-0.99	-0.99	0	0.000236	0.013804
			0079	gin2-1	H	unstable	unstable	0	1	1	0	0	0	0	0	-0.99	-0.99	0	0.001838	0.021141
	3D	GlcK inhibition + Glc INV inhibition	0080	Ler	C	unstable	unstable	0	1	1	0	0	0	0	-0.99	0	-0.99	0	0.262969	0.309369
			0080	gin2-1	C	unstable	unstable	0	1	1	0	0	0	0	-0.99	0	-0.99	0	0.299857	0.342497
			0080	Ler	H	unstable	unstable	0	1	1	0	0	0	0	-0.99	0	-0.99	0	0.254028	0.300654
			0080	gin2-1	H	unstable	unstable	0	1	1	0	0	0	0	-0.99	0	-0.99	0	0.289221	0.34738
	3E	FrcK inhibition + Glc INV inhibition	0081	Ler	C	stable	unstable	0	1	1	0	0	0	0	-0.99	0	0	-0.99	0	0.001026
			0081	gin2-1	C	unstable	unstable	0	1	1	0	0	0	0	-0.99	0	0	-0.99	0.028894	0.000133
			0081	Ler	H	stable	stable	0	1	1	0	0	0	0	-0.99	0	0	-0.99	6.9e-05	0
			0081	gin2-1	H	stable	stable	0	1	1	0	0	0	0	-0.99	0	0	-0.99	0	1e-06
	3G	FrcK inhibition + Frc INV inhibition	0082	Ler	C	unstable	unstable	0	1	1	0	0	0	0	0	-0.99	0	-0.99	0.252586	0.263127
			0082	gin2-1	C	unstable	unstable	0	1	1	0	0	0	0	0	-0.99	0	-0.99	0.969622	0.930749
			0082	Ler	H	unstable	unstable	0	1	1	0	0	0	0	0	-0.99	0	-0.99	0.252306	0.253247
			0082	gin2-1	H	unstable	unstable	0	1	1	0	0	0	0	0	-0.99	0	-0.99	0.930627	0.930801
		FrcK inhibition + GlcK inhibition + Frc INV inhibition	0083	Ler	C	stable	stable	0	1	1	0	0	0	0	0	-0.99	-0.99	-0.99	0	0
			0083	gin2-1	C	stable	stable	0	1	1	0	0	0	0	0	-0.99	-0.99	-0.99	0	0
			0083	Ler	H	stable	stable	0	1	1	0	0	0	0	0	-0.99	-0.99	-0.99	0	0
			0083	gin2-1	H	stable	stable	0	1	1	0	0	0	0	0	-0.99	-0.99	-0.99	0	0
		FrcK inhibition + GlcK inhibition + Glc INV inhibition	0084	Ler	C	stable	stable	0	1	1	0	0	0	0	-0.99	0	-0.99	-0.99	0	0
			0084	gin2-1	C	stable	stable	0	1	1	0	0	0	0	-0.99	0	-0.99	-0.99	0	0
			0084	Ler	H	stable	stable	0	1	1	0	0	0	0	-0.99	0	-0.99	-0.99	0	0
			0084	gin2-1	H	stable	stable	0	1	1	0	0	0	0	-0.99	0	-0.99	-0.99	0	0
		SPS activation by Frc + SPS activation by Glc + medium INV inhibition by Frc + INV inhibition by Glc	0085	Ler	C	stable	unstable	0	1	1	0	0	0	0	-0.99	-0.5	0	-0.99	0	0.001259
		FrcK inhibition	0085	gin2-1	C	unstable	unstable	0	1	1	0	0	0	0	-0.99	-0.5	0	-0.99	0.043968	0.000167
			0085	Ler	H	stable	stable	0	1	1	0	0	0	0	-0.99	-0.5	0	-0.99	9e-05	0
			0085	gin2-1	H	stable	stable	0	1	1	0	0	0	0	-0.99	-0.5	0	-0.99	0	0
		GlcK inhibition	0086	Ler	C	unstable	unstable	0	1	1	0	0	0	0	-0.99	-0.5	-0.99	0	0.114291	0.154935
			0086	gin2-1	C	unstable	unstable	0	1	1	0	0	0	0	-0.99	-0.5	-0.99	0	0.145892	0.200347
			0086	Ler	H	unstable	unstable	0	1	1	0	0	0	0	-0.99	-0.5	-0.99	0	0.100041	0.15798
			0086	gin2-1	H	unstable	unstable	0	1	1	0	0	0	0	-0.99	-0.5	-0.99	0	0.149356	0.208536
		GlcK inhibition + FrcK inhibition	0087	Ler	C	stable	stable	0	1	1	0	0	0	0	-0.99	-0.5	-0.99	-0.99	0	0
			0087	gin2-1	C	stable	stable	0	1	1	0	0	0	0	-0.99	-0.5	-0.99	-0.99	0	0
			0087	Ler	H	stable	stable	0	1	1	0	0	0	0	-0.99	-0.5	-0.99	-0.99	0	0
			0087	gin2-1	H	stable	stable	0	1	1	0	0	0	0	-0.99	-0.5	-0.99	-0.99	0	0
		Single activation + medium INV inhibition by Frc + INV inhibition by Glc	0088	Ler	C	unstable	unstable	0	1	0	0	0	0	0	-0.99	-0.5	0	-0.99	0.383569	0.423633
		SPS activation by Glc + FrcK inhibition	0088	gin2-1	C	unstable	unstable	0	1	0	0	0	0	0	-0.99	-0.5	0	-0.99	0.905518	0.831356
			0088	Ler	H	unstable	unstable	0	1	0	0	0	0	0	-0.99	-0.5	0	-0.99	0.405609	0.373721
			0088	gin2-1	H	unstable	unstable	0	1	0	0	0	0	0	-0.99	-0.5	0	-0.99	0.805203	0.784382
		SPS activation by Glc + GlcK inhibition	0089	Ler	C	stable	stable	0	1	0	0	0	0	0	-0.99	-0.5	-0.99	0	0	0
			0089	gin2-1	C	stable	stable	0	1	0	0	0	0	0	-0.99	-0.5	-0.99	0	0	0
			0089	Ler	H	stable	stable	0	1	0	0	0	0	0	-0.99	-0.5	-0.99	0	0	0
			0089	gin2-1	H	stable	stable	0	1	0	0	0	0	0	-0.99	-0.5	-0.99	0	0	0
		SPS activation by Glc + GlcK inhibition + FrcK inhibition	0090	Ler	C	stable	stable	0	1	0	0	0	0	0	-0.99	-0.5	-0.99	-0.99	0	0
			0090	gin2-1	C	stable	stable	0	1	0	0	0	0	0	-0.99	-0.5	-0.99	-0.99	2e-06	0
			0090	Ler	H	stable	stable	0	1	0	0	0	0	0	-0.99	-0.5	-0.99	-0.99	0	0
			0090	gin2-1	H	stable	stable	0	1	0	0	0	0	0	-0.99	-0.5	-0.99	-0.99	0	0
		SPS activation by Frc + FrcK inhibition	0091	Ler	C	stable	stable	0	0	1	0	0	0	0	-0.99	-0.5	0	-0.99	0	0
			0091	gin2-1	C	stable	stable	0	0	1	0	0	0	0	-0.99	-0.5	0	-0.99	1e-06	0
			0091	Ler	H	stable	stable	0	0	1	0	0	0	0	-0.99	-0.5	0	-0.99	0	0
			0091	gin2-1	H	stable	stable	0	0	1	0	0	0	0	-0.99	-0.5	0	-0.99	0	0
		SPS activation by Frc + GlcK inhibition	0092	Ler	C	unstable	unstable	0	0	1	0	0	0	0	-0.99	-0.5	-0.99	0	0.569771	0.59042
			0092	gin2-1	C	unstable	unstable	0	0	1	0	0	0	0	-0.99	-0.5	-0.99	0	0.752718	0.756662
			0092	Ler	H	unstable	unstable	0	0	1	0	0	0	0	-0.99	-0.5	-0.99	0	0.562008	0.58596
			0092	gin2-1	H	unstable	unstable	0	0	1	0	0	0	0	-0.99	-0.5	-0.99	0	0.755169	0.756809
		SPS activation by Frc + FrcK inhibition + GlcK inhibition	0093	Ler	C	stable	stable	0	0	1	0	0	0	0	-0.99	-0.5	-0.99	-0.99	0	0
			0093	gin2-1	C	stable	stable	0	0	1	0	0	0	0	-0.99	-0.5	-0.99	-0.99	5.1e-05	0
			0093	Ler	H	stable	stable	0	0	1	0	0	0	0	-0.99	-0.5	-0.99	-0.99	0	0
			0093	gin2-1	H	stable	stable	0	0	1	0	0	0	0	-0.99	-0.5	-0.99	-0.99	0	0
		SPS activation by P-Sug + FrcK inhibition	0094	Ler	C	stable	stable	1	0	0	0	0	0	0	-0.99	-0.5	0	-0.99	0	0
			0094	gin2-1	C	stable	stable	1	0	0	0	0	0	0	-0.99	-0.5	0	-0.99	0	0
			0094	Ler	H	stable	stable	1	0	0	0	0	0	0	-0.99	-0.5	0	-0.99	0	0
			0094	gin2-1	H	stable	stable	1	0	0	0	0	0	0	-0.99	-0.5	0	-0.99	0	0
		SPS activation by P-Sug + GlcK inhibition	0095	Ler	C	stable	stable	1	0	0	0	0	0	0	-0.99	-0.5	-0.99	0	0	0
			0095	gin2-1	C	stable	stable	1	0	0	0	0	0	0	-0.99	-0.5	-0.99	0	0	0
			0095	Ler	H	stable	stable	1	0	0	0	0	0	0	-0.99	-0.5	-0.99	0	0	0
			0095	gin2-1	H	stable	stable	1	0	0	0	0	0	0	-0.99	-0.5	-0.99	0	0	0
		SPS activation by P-Sug + FrcK inhibition + GlcK inhibition	0096	Ler	C	stable	stable	1	0	0	0	0	0	0	-0.99	-0.5	-0.99	-0.99	0	0
			0096	gin2-1	C	stable	stable	1	0	0	0	0	0	0	-0.99	-0.5	-0.99	-0.99	0	0
			0096	Ler	H	stable	stable	1	0	0	0	0	0	0	-0.99	-0.5	-0.99	-0.99	0	0
			0096	gin2-1	H	stable	stable	1	0	0	0	0	0	0	-0.99	-0.5	-0.99	-0.99	0	0
		SPS activation by Frc + SPS activation by Glc + SPS activation by P-Sug	0097	Ler	C	stable	stable	1	1	1	0	0	0	0	-0.99	0	-0.99	-0.99	0	0
		FrcK inhibition + GlcK inhibition + Glc INV inhibition	0097	gin2-1	C	stable	stable	1	1	1	0	0	0	0	-0.99	0	-0.99	-0.99	0	0
			0097	Ler	H	stable	stable	1	1	1	0	0	0	0	-0.99	0	-0.99	-0.99	0	0
			0097	gin2-1	H	stable	stable	1	1	1	0	0	0	0	-0.99	0	-0.99	-0.99	0	0
		FrcK inhibition + GlcK inhibition + Frc INV inhibition	0098	Ler	C	stable	stable	1	1	1	0	0	0	0	0	-0.99	-0.99	-0.99	0	0
			0098	gin2-1	C	stable	stable	1	1	1	0	0	0	0	0	-0.99	-0.99	-0.99	0	0
			0098	Ler	H	stable	stable	1	1	1	0	0	0	0	0	-0.99	-0.99	-0.99	0	0
			0098	gin2-1	H	stable	stable	1	1	1	0	0	0	0	0	-0.99	-0.99	-0.99	0	0
		FrcK inhibition (0.33) + GlcK inhibition (0.33) + Glc INV inhibition	0099	Ler	C	stable	stable	1	1	1	0	0	0	0	-0.99	0	-0.33	-0.33	0	1e-06
			0099	gin2-1	C	stable	stable	1	1	1	0	0	0	0	-0.99	0	-0.33	-0.33	5.7e-05	0
			0099	Ler	H	stable	stable	1	1	1	0	0	0	0	-0.99	0	-0.33	-0.33	0	0
			0099	gin2-1	H	stable	stable	1	1	1	0	0	0	0	-0.99	0	-0.33	-0.33	0	0
		FrcK inhibition (0.33) + GlcK inhibition (0.33) + Frc INV inhibition	0100	Ler	C	stable	stable	1	1	1	0	0	0	0	0	-0.99	-0.33	-0.33	0	0
			0100	gin2-1	C	unstable	stable	1	1	1	0	0	0	0	0	-0.99	-0.33	-0.33	0.000286	0
			0100	Ler	H	stable	stable	1	1	1	0	0	0	0	0	-0.99	-0.33	-0.33	0	0
			0100	gin2-1	H	stable	stable	1	1	1	0	0	0	0	0	-0.99	-0.33	-0.33	0	0
		FrcK inhibition + GlcK inhibition (0.33) + Glc INV inhibition	0101	Ler	C	stable	stable	1	1	1	0	0	0	0	-0.99	0	-0.33	-0.99	0	0
			0101	gin2-1	C	stable	stable	1	1	1	0	0	0	0	-0.99	0	-0.33	-0.99	0	0
			0101	Ler	H	stable	stable	1	1	1	0	0	0	0	-0.99	0	-0.33	-0.99	0	0
			0101	gin2-1	H	stable	stable	1	1	1	0	0	0	0	-0.99	0	-0.33	-0.99	0	0
		FrcK inhibition (0.33) + GlcK inhibition + Glc INV inhibition	0102	Ler	C	unstable	unstable	1	1	1	0	0	0	0	-0.99	0	-0.99	-0.33	0.063105	0.072511
			0102	gin2-1	C	unstable	unstable	1	1	1	0	0	0	0	-0.99	0	-0.99	-0.33	0.132394	0.141094
			0102	Ler	H	unstable	unstable	1	1	1	0	0	0	0	-0.99	0	-0.99	-0.33	0.06282	0.069557
			0102	gin2-1	H	unstable	unstable	1	1	1	0	0	0	0	-0.99	0	-0.99	-0.33	0.129316	0.143745
		FrcK inhibition + GlcK inhibition (0.33) + Frc INV inhibition	0103	Ler	C	unstable	unstable	1	1	1	0	0	0	0	0	-0.99	-0.33	-0.99	0.063294	0.062926
			0103	gin2-1	C	unstable	unstable	1	1	1	0	0	0	0	0	-0.99	-0.33	-0.99	0.599324	0.524021
			0103	Ler	H	unstable	unstable	1	1	1	0	0	0	0	0	-0.99	-0.33	-0.99	0.063294	0.062676
			0103	gin2-1	H	unstable	unstable	1	1	1	0	0	0	0	0	-0.99	-0.33	-0.99	0.523782	0.523587
		FrcK inhibition (0.33) + GlcK inhibition + Frc INV inhibition	0104	Ler	C	stable	stable	1	1	1	0	0	0	0	0	-0.99	-0.99	-0.33	2.7e-05	6e-05
			0104	gin2-1	C	stable	unstable	1	1	1	0	0	0	0	0	-0.99	-0.99	-0.33	0	0.002536
			0104	Ler	H	stable	unstable	1	1	1	0	0	0	0	0	-0.99	-0.99	-0.33	0	0.000423
			0104	gin2-1	H	unstable	unstable	1	1	1	0	0	0	0	0	-0.99	-0.99	-0.33	0.00029	0.003467
		SPS activation by Frc (0.33) + SPS activation by Glc (0.33) + SPS activation by P-Sug (1)	0105	Ler	C	stable	stable	1	0.33	0.33	0	0	0	0	-0.99	0	-0.99	-0.99	0	0
		FrcK inhibition + GlcK inhibition + Glc INV inhibition	0105	gin2-1	C	stable	stable	1	0.33	0.33	0	0	0	0	-0.99	0	-0.99	-0.99	0	0
			0105	Ler	H	stable	stable	1	0.33	0.33	0	0	0	0	-0.99	0	-0.99	-0.99	0	0
			0105	gin2-1	H	stable	stable	1	0.33	0.33	0	0	0	0	-0.99	0	-0.99	-0.99	0	0
		FrcK inhibition + GlcK inhibition + Frc INV inhibition	0106	Ler	C	stable	stable	1	0.33	0.33	0	0	0	0	0	-0.99	-0.99	-0.99	0	0
			0106	gin2-1	C	stable	stable	1	0.33	0.33	0	0	0	0	0	-0.99	-0.99	-0.99	0	0
			0106	Ler	H	stable	stable	1	0.33	0.33	0	0	0	0	0	-0.99	-0.99	-0.99	0	0
			0106	gin2-1	H	stable	stable	1	0.33	0.33	0	0	0	0	0	-0.99	-0.99	-0.99	0	0
	5E	FrcK inhibition + GlcK inhibition + Glc INV inhibition	0107	Ler	C	stable	stable	1	0.33	0.33	0	0	0	0	-0.99	0	-0.01	-0.99	0	0
			0107	gin2-1	C	unstable	stable	1	0.33	0.33	0	0	0	0	-0.99	0	-0.01	-0.99	0.00026	0
			0107	Ler	H	stable	stable	1	0.33	0.33	0	0	0	0	-0.99	0	-0.01	-0.99	0	0
			0107	gin2-1	H	stable	stable	1	0.33	0.33	0	0	0	0	-0.99	0	-0.01	-0.99	0	0
	5D	FrcK inhibition + GlcK inhibition + Glc INV inhibition	0108	Ler	C	unstable	unstable	1	0.33	0.33	0	0	0	0	-0.99	0	-0.99	-0.01	0.069855	0.069543
			0108	gin2-1	C	unstable	unstable	1	0.33	0.33	0	0	0	0	-0.99	0	-0.99	-0.01	0.09736	0.100432
			0108	Ler	H	unstable	unstable	1	0.33	0.33	0	0	0	0	-0.99	0	-0.99	-0.01	0.069819	0.070162
			0108	gin2-1	H	unstable	unstable	1	0.33	0.33	0	0	0	0	-0.99	0	-0.99	-0.01	0.097444	0.102001
	5G	FrcK inhibition + GlcK inhibition + Frc INV inhibition	0109	Ler	C	unstable	unstable	1	0.33	0.33	0	0	0	0	0	-0.99	-0.01	-0.99	0.069576	0.06935
			0109	gin2-1	C	unstable	unstable	1	0.33	0.33	0	0	0	0	0	-0.99	-0.01	-0.99	0.676821	0.667687
			0109	Ler	H	unstable	unstable	1	0.33	0.33	0	0	0	0	0	-0.99	-0.01	-0.99	0.069576	0.069468
			0109	gin2-1	H	unstable	unstable	1	0.33	0.33	0	0	0	0	0	-0.99	-0.01	-0.99	0.668096	0.668154
	5B	FrcK inhibition + GlcK inhibition + Frc INV inhibition	0110	Ler	C	stable	stable	1	0.33	0.33	0	0	0	0	0	-0.99	-0.99	-0.01	3.2e-05	8.4e-05
			0110	gin2-1	C	stable	unstable	1	0.33	0.33	0	0	0	0	0	-0.99	-0.99	-0.01	0	0.002181
			0110	Ler	H	stable	unstable	1	0.33	0.33	0	0	0	0	0	-0.99	-0.99	-0.01	0	0.000425
			0110	gin2-1	H	unstable	unstable	1	0.33	0.33	0	0	0	0	0	-0.99	-0.99	-0.01	0.000271	0.00327
	5A	FrcK inhibition + GlcK inhibition + Frc INV inhibition + Glc INV inhibition	0111	Ler	C	stable	stable	1	0.33	0.33	0	0	0	0	-0.99	-0.99	-0.99	-0.99	0	0
			0111	gin2-1	C	stable	stable	1	0.33	0.33	0	0	0	0	-0.99	-0.99	-0.99	-0.99	0	0
			0111	Ler	H	stable	stable	1	0.33	0.33	0	0	0	0	-0.99	-0.99	-0.99	-0.99	0	0
			0111	gin2-1	H	stable	stable	1	0.33	0.33	0	0	0	0	-0.99	-0.99	-0.99	-0.99	0	0
	5C	FrcK inhibition + GlcK inhibition + Frc INV inhibition + Glc INV inhibition	0112	Ler	C	unstable	unstable	1	0.33	0.33	0	0	0	0	-0.99	-0.99	-0.99	-0.01	0.000116	0.000217
			0112	gin2-1	C	stable	unstable	1	0.33	0.33	0	0	0	0	-0.99	-0.99	-0.99	-0.01	1.4e-05	0.005715
			0112	Ler	H	stable	unstable	1	0.33	0.33	0	0	0	0	-0.99	-0.99	-0.99	-0.01	1e-06	0.000928
			0112	gin2-1	H	unstable	unstable	1	0.33	0.33	0	0	0	0	-0.99	-0.99	-0.99	-0.01	0.001195	0.007941
	5F	FrcK inhibition + GlcK inhibition + Frc INV inhibition + Glc INV inhibition	0113	Ler	C	stable	stable	1	0.33	0.33	0	0	0	0	-0.99	-0.99	-0.01	-0.99	0	0
			0113	gin2-1	C	unstable	stable	1	0.33	0.33	0	0	0	0	-0.99	-0.99	-0.01	-0.99	0.000361	0
			0113	Ler	H	stable	stable	1	0.33	0.33	0	0	0	0	-0.99	-0.99	-0.01	-0.99	0	0
			0113	gin2-1	H	stable	stable	1	0.33	0.33	0	0	0	0	-0.99	-0.99	-0.01	-0.99	0	0
		FrcK inhibition + GlcK inhibition + Frc INV inhibition + Glc INV inhibition	0114	Ler	C	stable	stable	1	0.33	0.33	0	0	0	0	-0.01	-0.99	-0.99	-0.99	0	0
			0114	gin2-1	C	stable	stable	1	0.33	0.33	0	0	0	0	-0.01	-0.99	-0.99	-0.99	0	0
			0114	Ler	H	stable	stable	1	0.33	0.33	0	0	0	0	-0.01	-0.99	-0.99	-0.99	0	0
			0114	gin2-1	H	stable	stable	1	0.33	0.33	0	0	0	0	-0.01	-0.99	-0.99	-0.99	0	0
		FrcK inhibition + GlcK inhibition + Frc INV inhibition + Glc INV inhibition	0115	Ler	C	stable	stable	1	0.33	0.33	0	0	0	0	-0.99	-0.01	-0.99	-0.99	0	0
			0115	gin2-1	C	stable	stable	1	0.33	0.33	0	0	0	0	-0.99	-0.01	-0.99	-0.99	0	0
			0115	Ler	H	stable	stable	1	0.33	0.33	0	0	0	0	-0.99	-0.01	-0.99	-0.99	0	0
			0115	gin2-1	H	stable	stable	1	0.33	0.33	0	0	0	0	-0.99	-0.01	-0.99	-0.99	0	0
	S5F	double inhibition of INV + double activation of SPS	0116	Ler	C	stable	unstable	0	1	1	0	0	0	0	-0.99	-0.99	-0.01	-0.99	0	0.003398
		FrcK inhibition + GlcK inhibition + Glc INV inhibition + Frc INV inhibition	0116	gin2-1	C	unstable	unstable	0	1	1	0	0	0	0	-0.99	-0.99	-0.01	-0.99	0.120775	0.000681
			0116	Ler	H	unstable	stable	0	1	1	0	0	0	0	-0.99	-0.99	-0.01	-0.99	0.000423	0
			0116	gin2-1	H	stable	stable	0	1	1	0	0	0	0	-0.99	-0.99	-0.01	-0.99	0	0
	S5C	FrcK inhibition + GlcK inhibition + Glc INV inhibition + Frc INV inhibition	0117	Ler	C	unstable	unstable	0	1	1	0	0	0	0	-0.99	-0.99	-0.99	-0.01	0.011076	0.032211
			0117	gin2-1	C	unstable	unstable	0	1	1	0	0	0	0	-0.99	-0.99	-0.99	-0.01	0.001267	0.061189
			0117	Ler	H	unstable	unstable	0	1	1	0	0	0	0	-0.99	-0.99	-0.99	-0.01	0.001652	0.045312
			0117	gin2-1	H	unstable	unstable	0	1	1	0	0	0	0	-0.99	-0.99	-0.99	-0.01	0.017101	0.072938
